# BRD2 inhibition blocks SARS-CoV-2 infection by reducing transcription of the host cell receptor ACE2

**DOI:** 10.1101/2021.01.19.427194

**Authors:** Avi J. Samelson, Quang Dinh Tran, Rémy Robinot, Lucia Carrau, Veronica V. Rezelj, Alice Mac Kain, Merissa Chen, Gokul N. Ramadoss, Xiaoyan Guo, Shion A. Lim, Irene Lui, James Nunez, Sarah J. Rockwood, Jianhui Wang, Na Liu, Jared Carlson-Stevermer, Jennifer Oki, Travis Maures, Kevin Holden, Jonathan S. Weissman, James A. Wells, Bruce R. Conklin, Benjamin R. TenOever, Lisa A. Chakrabarti, Marco Vignuzzi, Ruilin Tian, Martin Kampmann

## Abstract

SARS-CoV-2 infection of human cells is initiated by the binding of the viral Spike protein to its cell-surface receptor ACE2. We conducted a targeted CRISPRi screen to uncover druggable pathways controlling Spike protein binding to human cells. We found that the protein BRD2 is required for *ACE2* transcription in human lung epithelial cells and cardiomyocytes, and BRD2 inhibitors currently evaluated in clinical trials potently block endogenous *ACE2* expression and SARS-CoV-2 infection of human cells, including those of human nasal epithelia. Moreover, pharmacological BRD2 inhibition with the drug ABBV-744 inhibited SARS-CoV-2 replication in Syrian hamsters. We also found that BRD2 controls transcription of several other genes induced upon SARS-CoV-2 infection, including the interferon response, which in turn regulates the antiviral response. Together, our results pinpoint BRD2 as a potent and essential regulator of the host response to SARS-CoV-2 infection and highlight the potential of BRD2 as a novel therapeutic target for COVID-19.
