## Extended Data Table 4 for "BRD2 inhibition blocks SARS-CoV-2 infection by reducing transcription of the host cell receptor ACE2"

### Sheet: Sheet1
up-regulated targets	down-regulated targets
RPS10-NUDT3	TM4SF4
THBS1	MUC5AC
PNKP	LGALS4
GCAT	BRD2
NUAK1	TP53I11
CAV1	MYH14
TERC	IL1RN
FILIP1L	MX1
PRSS23	SLC6A14
AMIGO2	ADAP1
BICC1	PTGS2
FBXO32	FOS
CAST	CACNG6
SNORD13	SFTA2
LCN2	USH1C
PDGFB	DSEL
SLC26A2	CA12
PCDHGC3	SPNS2
RXRB	SDCBP2
DNAJB6	EPS8L3
IGF1R	GRIN2A
WFDC2	DDX60
TPI1	AGR2
VIM	MICAL2
CBX1	S100P
NKX3-1	SPOCK2
CDK14	BCAS1
GLUL	MGLL
LEPR	RGS2
PLD1	ANXA4
CYP24A1	DUSP1
CYTH3	VPS36
MCAM	FXYD3
RPL10	DUSP5
SLC39A7	PLAU
LINC00842	RTP4
RN7SL1	TESC
CLIP4	KLK11
EIF3L	SPAG1
RPL12	CORO2A
FABP5	HES1
KIFC2	SLC44A4
NFE2L3	CYP4V2
CPNE1	EPAS1
SUN2	PSAT1
DCBLD1	ARL14
HMMR	TMEM184A
AK4	CFB
PLOD2	CMPK2
EEF1D	ETV1
SNORD3A	ACSL5
PAQR9	RAPH1
GJC1	IFITM3
PRICKLE1	APOL6
EIF2AK4	ONECUT3
FUT8	SYCP2
RTKN2	ISG15
YBX1	SYK
TFCP2L1	CEBPG
CTSD	B3GNT3
MICB	ISG20
PLEKHB1	CLDN23
AAMDC	AGMAT
QKI	FNIP2
LAMP2	EIF2AK2
GDE1	TRIM14
VAT1	SLPI
STMN1	RHPN2
COL18A1	LINC01123
PPP1R18	MUC20
CCS	CYSTM1
AP1S2	F3
TP53	UNC5A
MAP3K1	NPC1L1
MTCH1	SH2D4A
RANGAP1	SNRPA1
SNX24	PLBD1
CCNB2	S100A14
CYP1B1	SOCS3
UBTD1	AHR
MICALL1	TRIB3
C2CD4B	ZHX2
MTUS1	PLS1
RN7SL2	ZMYND8
EFR3B	IL20RA
OAZ2	SLC16A5
HSP90AB1	CCPG1
NPM1	MBNL3
LFNG	NT5C3A
SPECC1	ATP13A4
PRCP	EPS8L1
PDLIM4	ITGA2
LIMS1	DUSP6
MXI1	PLLP
ACP6	FA2H
PRPF4	PSPH
PPP2R5D	PARP9
SCIN	HELZ2
CYB5R2	SPIRE1
CABIN1	MCU
SNORD3C	XBP1
PAIP2	CD82
ACTN1	TRIOBP
CCNF	WDSUB1
VKORC1	TMBIM1
RPS2	ZNF706
CDCA7L	ADAR
ZZEF1	IL32
NRBP1	ST6GALNAC1
GAPDH	CHST4
MAP3K14	DIP2C
CFDP1	COBL
CXXC1	IDI1
F8A3	IBTK
GOLGA2P7	BAIAP2L2
TRIO	HNF4A
SBF1	NDUFC2-KCTD14
RNU4ATAC	CREB5
CKB	BANK1
PEG10	RDH10
ETS1	PMS2P1
FTL	ITSN2
CLDN3	TACC2
ABL2	SNHG17
WNT7B	EN2
TAF11	ITGB5
TRIM2	MOCOS
PCYOX1	HIGD2A
MAPKAPK5-AS1	OCIAD1
CCDC148	BHLHE41
DSC2	FOSB
TUBB3	PAK1
RUNX1	GUCD1
IFFO2	PHF11
RBMX	GREB1L
RPS10	ZDHHC14
SORD	GFPT1
MYADM	ESRRA
UGT8	SLK
RNU2-2P	SH3TC2
RNF181	COPS7A
ALCAM	KAT5
TBC1D3L	PDZK1IP1
CDH3	IFIT5
GPS2	PER3
CDC20	SLC9A3R1
TNIP1	PLCL2
SULT1A3	CARD11
RNASEH2C	EGR1
	FOXA3
	EEPD1
	ZFP36L2
	SLC35F6
	MBP
	ZNF286B
	DTX3
	SPTSSB
	SAMD13
	CHRAC1
	PADI1
	CTTN
	MYO5C
	NMNAT3
	CDC42BPA
	STC2
	CEP170B
	UNC13D
	HOXA11
	ZBTB7A
	MID2
	ABHD17C
	RIN1
	SFXN1
	OXCT1
	TSKU
	RBMXL1
	ZBTB47
	HK2
	TMEM238
	PARP14
	SHROOM1
	F2RL1
	NMI
	PPP1R15A
	XPOT
	ID1
	TGFA
	ARSB
	MAP2K3
	TMEM30B
	TRIM41
	HOXC6
	ELOVL6
	IFITM1
	ALOX5
	ADM2
	GALC
	EPHA2
	MAPK11
	STAT1
	S100A6
	CC2D2A
	MID1IP1
	HID1
	CABP4
	CD22
	PDE4D
	SCX
	PCDHGA1
	EPHB4
