## Extended Data Table 5 for "BRD2 inhibition blocks SARS-CoV-2 infection by reducing transcription of the host cell receptor ACE2"

### Sheet: Supplement_table_4
Gene	sgRNA name	sgRNA sequence
ACE2	ACE2_-_15618594.23-P1P2	GACTGTGATGAGAATTATGG
CCT3	CCT3_-_156307863.23-P1P2	GTCAGTGGCCCGGTCAGTGG
CTDP1	CTDP1_+_77439863.23-P1P2	GTACCGCGGCGACACAACCC
SLC7A11	SLC7A11_+_139163446.23-P1P2	GCAGCAGTGGTGGAACGAGG
DDX39B	DDX39B_-_31509751.23-P1P2	GACAGGGAGAGCGCGTATGG
SNAP23	SNAP23_+_42787858.23-P1P2	GAACTCGGACACCCCAACAC
RABGGTB	RABGGTB_+_76251918.23-P1P2	GAGAGAGCAGGGTCAGTTCC
NR1H3	NR1H3_+_47279581.23-P1	GTCCTGTCCAGAAGTCTCGG
EGFR	EGFR_+_55087181.23-P1P2	GGGCGGCGCAGCTGATCTCA
CD33	CD33_+_51729159.23-P1P2	GACAACCAGGAGAAGATCGG
SCN11A	SCN11A_+_38992029.23-ENST00000302328.3,ENST00000450244.1	GCCTGCTATACCCACAGTGG
BRD2	BRD2_+_32940409.23-P1	GTGAGGCGGGCAACTAAGGA
HAGH	HAGH_+_1876430.23-P1P2	GCGCGCCCCTGACGCCTCCA
PON1	PON1_-_95025663.23-P1P2	GAGCGCCACGAGCTTCCCCA
SNRPA	SNRPA_+_41257176.23-P1P2	GTCAGGTAAGGCGGGAGTAG
TRRAP	TRRAP_-_98476600.23-P1P2	GGTGAGCTGAGAGGTCGGGT
TSTA3	TSTA3_-_144699631.23-P1P2	GCCCAGGGCGCGGCTGAGTC
COMP	COMP_-_18902082.23-P1P2	GGCGGTGTCGGGGACCATGG
PTPLB	PTPLB_+_123303861.23-P1P2	GGCACTTGACATGGCGGCAG
CDC7	CDC7_-_91966438.23-P1P2	GCGCATCCGATCGACTCGGT
IRF9	IRF9 sg1	GCCCGAGCATCAGCAGAGGT
IRF9	IRF9 sg2	GGGTAAGATCAGCCAAGGAT
STAT1	STAT1 sg1	GGCAGGAAAGCGAAACTACC
STAT1	STAT1 sg2	GCTGCGCAGAGTCTGCGGAG
IFNAR1	IFNAR1 sg1	GTAACTGGTGGGATCTGCGG
IFNAR1	IFNAR1 sg2	GATGTAACTGGTGGGATCTG
Nontargeting control	NTC	GTCCACCCTTATCTAGGCTA
