## Extended Data Table 6 for "BRD2 inhibition blocks SARS-CoV-2 infection by reducing transcription of the host cell receptor ACE2"

### Sheet: Figure 1
Figure 1a
log[Agonist], M	HEK293	A549	Calu-3	CaCo-2
-2	1.4	0.2	8.1
-0.69897	3.2	2.8	6.5	0.42
-0.39794	3.1	3	10.2
0.30103	4.7	4.6	43.9	1
1.30103	10.2	7.7	161.7	1.96
2.30103	30.1	58.5	179.7	3.34
2.60206	58.2	114.1	192.7	7.11
Figure 1b
log[Agonist], M	Calu3	Calu3 ACE2 KO
-2	-0.04	0.08
-1	0.34	0.04
-0.30103	2.19	0.18
0	2.94	0.29
0.30103	5.7	0.16
1	14.47	0.16
2	21.27	0.5

### Sheet: Figure 2
Table 1
Figure 2b
no sgRNA	ACE2	BRD2	CDC7	COMP	TRRAP	ACE2 KO
0.41895	0.106966	0.112908	1.42621	12.2951	11.1007	0
0.959723	0.0148564	0.0831958	1.47078	11.5226	9.42786	0
0.840872	0.178277	0.175305	2.5345	11.8465	10.0429	0
1.07857
0.760647
1.06075
1.21228
0.941895
1.72631
Figure 2c
no sgRNA	ACE2	BRD2	CDC7	COMP	IDH3A	TRRAP	ACE2 KO
1.09778	0.105543	0.066966	2.10688	3.38429	1.80778	5.90875	1.41827
1.03682	0.107391	0.0590811	2.11989	3.4523	1.80381	4.55899	1.19753
0.878583	0.146455	0.0807981	2.07031	3.22664	1.87546	5.17143	1.37291
Figure 2d
	ACE2			COMP			BRD2			CDC7			TRAPP			no sgRNA
24	12458.4	6365.12	16577.8	1.33955e+06	1.77884e+06	1.01152e+06	13693.4	1236.18	19689.1	111837	185993	137910	366684	311415	85357.2	53098.1	25582.1	65637.4
48	17820.5	12979.5	14906.7	6.28702e+06	9.59636e+06	7.43597e+06	16200	20521.4	16088.6	1.92098e+06	2.39409e+06	3.86723e+06	3.18457e+06	2.50911e+06	859107	1.69515e+06	1.47017e+06	2.90646e+06
72	5738.5	3688.55	4703.54	4.62641e+06	4.12604e+06	4.9445e+06	4906.31	5325.83	4132.37	1.9963e+06	1.4307e+06	1.94294e+06	930226	1.02732e+06	652388	805933	800936	1.36371e+06
Figure 2e
[Spike] nM	Comp1	Comp2	Comp3	Comp4	WT1	WT2	WT3	ACE2	BRD2
0		3.64	3.92	4.95	5.5	6.14	5.2	3.11	3.64
0.05	5.01	4.71	4.03	5.17	5.38	5.59	6.22	3.05	3.41
0.5	9.35	7.69	6.02	8.19	9.98	8.41	11.1	3.13	3.42
1	12.3	8.13	8.68	10.5	17.1	10	14.1	3.48	3.95
2	11.1	11.8	10.7	14.3	20.3	12.9	21	2.98	3.55
5	14.6	13.4	13.8	18	29.6	19.1	32.1	3.12	4
10	15.4	15.4	16	24.9	35.4	24.4	40.9	3.22	3.93
20	17.1	19.2	14.8	29	40.8	25.9	50.3	3.05	4.15
50	20.8	19.3	16.8	30.4	50.8	38.1	54.6	3.46	3.77
100	18.1	17.6	20.2	29.8	37.9	43.9	57.3	3.02	4.14
200	19.5	16.1	15.7	34.3	61.5	73.8	61.7	3.1	4.44
500	24	19.3		32.1	82.8	36	65.5	3.43	4.39
Figure 2f
WT	0	R1	NA	-1
WT	0	R2	NA	-1
WT	0	R3	11	-1	733.333
WT	0	R4	10	-1	666.667
WT	0	R5	10	-1	666.667
WT	0	R6	9	-1	600
BRD2	0	R1	12	-1	800
BRD2	0	R2	9	-1	600
BRD2	0	R3	5	-1	333.333
BRD2	0	R4	10	-1	666.667
BRD2	0	R5	6	-1	400
BRD2	0	R6	11	-1	733.333
ACE2	0	R1	NA	-1
ACE2	0	R2	9	-1	600
ACE2	0	R3	2	-1	133.333
ACE2	0	R4	6	-1	400
ACE2	0	R5	9	-1	600
ACE2	0	R6	6	-1	400
COMP	0	R1	7	-1	466.667
COMP	0	R2	7	-1	466.667
COMP	0	R3	3	-1	200
COMP	0	R4	4	-1	266.667
COMP	0	R5	2	-1	133.333
COMP	0	R6	3	-1	200

### Sheet: Figure 3
Figure 3a
WT	BRD2	1136	1137	1138	1139
0.802855	0.282669	0.175216	0.160505	0.182254	1.39821
1.08362	0.276315	0.190954	0.197901	0.233822	1.51325
1.14944	0.376816	0.122323	0.226787	0.291576	1.95009
Figure 3b
	24h			72h
DMSO	1.12961	0.966824	0.915637	0.93977	0.979549	1.16446
JQ1	0.221655	0.326044	0.221298	0.0240697	0.0426967	0.0224969
ABBV	0.249674	0.399798	0.270842	0.0335688	0.0313139	0.00790034
dBET6	0.667667	0.505697	0.449275	0.137607	0.11164	0.144595
ARV	0.449783	0.412679	0.442826	0.0701535	0.0371514	0.119037
BETd260	0.321246	0.366242	0.499638	0.0421233	0.0197092	0.0569129
Figure 3c			ABBV-744 (nM)
Vehicle	JQ1 10uM	dBET-6 20nM	0	10	100	1000	10000
1.16989	0.301533	0.256859	0.567569	0.291342	0.4437	0.0303999	0.0501388
0.829574	0.34167	0.184834	0.85407	0.175876	0.476131	0.0473756
1.03039	0.160113	0.174386	1.22534	0.436968	0.240751	0.020222	0.204418
			1.68357	0.364288	0.418121	0.235903	0.533273
Figure 3d
Vehicle	ABBV-744 0.01uM	ABBV-744 0.1uM	ABBV-744 1um	JQ1 0.01uM	JQ1 0.1uM	JQ1 1uM
1.06	0.61	0.39	0.18	0.24	0.21	0.15
1.21	0.37	0.4	0.23	0.51	0.17	0.09
0.73	0.46	0.38	0.21	0.25	0.17	0.27
0.92
1.3
0.89
Figure 3e
Vehicle	JQ1 0.1uM	JQ1 0.2 uM	JQ1 0.5 uM	JQ1 10 uM	ABBV-744 0.1uM	ABBV-744 0.2uM	ABBV-744 0.5uM	ABBV-744 10uM
4618.23	53.7228	47.9028	72.8336	38.6847	268.458	180.379	126.333	109.398
3539.11			144.95	34.7121	837.835	597.664	261.805	183.654
4243.08	206.431	127.474		84.4888	180.735	318.602	149.929	82.86
1904.43	176.392		68.5927	76.5239	252.186	72.7943	178.806	141.606
5414.1	46.1156	146.82	77.25	73.514	559.8	122.537	79.5837	183.648
2268.39	205.179	19.4499		74.5482	95.0071	100.93	114.062	1442.73
Figure 3f

### Sheet: Figure 4
Figure 4d
control	IRF9-sgRNA1	IRF9-sgRNA2	STAT1-sgRNA1	STAT1-sgRNA2	IFNAR1-sgRNA1	IFNAR1-sgRNA2
1.12562	0.0674851	0.0445236	0.0483853	0.0890472	0.0743622	0.0625309
0.77955	0.0872146	0.0555802	0.0656397	0.0651863	0.0591578	0.105896
1.09484	0.0854198	0.0559667	0.0595693	0.0748794	0.0583434	0.0872146
Figure 4e
WT_Veh	WT_1	WT_10	WT_100	BRD2_Veh	BRD2_1	BRD2_10	BRD2_100
0.886443	1.54433	1.66561	7.29613	0.537872	0.384246	1.36465	1.44819
0.878077	1.42819	1.93874	6.27235	0.31634	0.530418	1.47851	1.19696
1.28474	1.80877	1.96643	8.47311	0.619822	0.478059	1.33257	1.08977
Figure 4f
Vehicle	IFN 1pM	IFN 10pM	IFN 100pM
1.16989	7.93726	17.2515	39.0428
0.829574	8.92142	21.4418	41.5393
1.03039	6.6847	18.702	44.3388
Cardiomyocyte
Vehicle	IFN 1pM	IFN 10pM	IFN 100pM
0.978107	0.490488	0.408581	0.319669
1.08608	0.595486	0.589437	0.437713
0.941348	0.663331	0.663357	0.562271

### Sheet: Figure 6
Figure 6b
	NT			ABBV-744 100nM			ABBV-744 300nM
Mock	0.852	1.066	1.102	0.194	0.198	0.203	0.156	0.176	0.171
SARS2 - 104 pfu	1.019	1.143	1.427	0.179	0.197	0.192	0.158	0.2	0.206
Figure 6c
	NT			ABBV-744 100nM			ABBV-744 300nM
Mock	0.43	1.22	0.715	1	1.264	2.378	0.854	2.058	0.688
SARS2 - 104 pfu	2.01204e+08	2.30537e+08	3.04467e+08	1.42953e+08	1.39137e+08	4.05044e+07	9.35379e+07	1.14343e+08	4.13432e+07
Figure 6d
TEER	NT				ABBV-744 100nM				ABBV-744 300nM
Mock	632.61	722.04	702.57	670.56	656.04	658.02	618.75	604.23	675.84	638.55	618.42	745.8
SARS2 - 104 pfu	618.42	476.52	460.35	491.04	675.84	679.8	765.93	666.93	561	497.64	737.22	687.06
Figure 6e
LDH	NT				ABBV-744 100nM				ABBV-744 300nM
Mock	38.69	33.95	43.6	33.87	24.39	24.19	21.66	26.05	23.12	20.7	23.45	23.94
SARS2 - 104 pfu	54.47	76.63	77.52	102.41	29.8	24.49	22.96	25.64	30.64	37.13	20.31	24.23
